# Precursor of chemically expanded hepatocytes (pre-cHep) with 1-million-fold expansion potential and liver repopulation capacity

**DOI:** 10.64898/2026.05.15.725446

**Authors:** Linh My Huynh, Yuichiro Higuchi, Cherie Tsz-Yiu Law, Jakob Jeriha, Ines Battle, Rebecca Granskog, Shotaro Uehara, Fumihiko Kawamura, Victoria L Gadd, Tak Yung Man, Stuart J Forbes, Kosuke Yusa, Stephen Kwok-Wing Tsui, Hiroshi Suemizu, Keisuke Kaji

## Abstract

Primary human hepatocytes (PHHs) are the gold standard for toxicology and drug metabolism studies in industry. However, their limited availability, substantial batch-to-batch variability, and high cost restrict their use. Here, we report a novel culture condition that reprograms PHHs into a proliferative state. These proliferating cells, termed precursors of chemically expanded hepatocytes (pre-cHep), expand over 10^6^-fold within 30 days while retaining liver repopulation capacity comparable to PHHs. pre-cHep can further differentiate into chemically expanded hepatocytes (cHep) as three-dimensional (3D) spheroids within 7 days *in vitro*, exhibiting global gene expression profiles, albumin production, and cytochrome P450 (CYP) activities similar to 3D-cultured PHH spheroids (3D PHH). Efficient genetic manipulation of pre-cHep using CRISPR/Cas9 is also achievable. Together, pre-cHep and cHep represent a promising alternative to high-quality PHHs, providing a more affordable, reproducible, and scalable source of human hepatocytes for toxicology, drug metabolism studies, disease modelling, towards precision drug development.
