## Supplementary Table S1 for "Precursor of chemically expanded hepatocytes (pre-cHep) with 1-million-fold expansion potential and liver repopulation capacity"

### Sheet: Sheet1
	ID	Donor age	Race	Sex	Grade	Supplier	Lot No.
	J03	10 month old	Hispanic	Female	Platable	BioIVT	FCL
	J06	8 month old	Hispanic	Male	Platable	BioIVT	DJW
	J08	2 years old	Caucasian	Male	Platable	Biopredic	NhPH0010
	J09	1.4 years old	Caucasian	Female	Platable	Biopredic	NhPH0012
	J10	11 months old	African American	Female	Non-plaable	Biopredic	TSC
	J12	1.92 years old	Caucasian	Male	Platable	Cytotheryx	CYTO-018
	J13	10 years old	Caucasian	Male	Platable	Cytotheryx	AM-010
