## Supplementary Table S3 for "Precursor of chemically expanded hepatocytes (pre-cHep) with 1-million-fold expansion potential and liver repopulation capacity"

### Sheet: Sheet1
Human protein atlas 264 Liver enriched genes	GO biological process: xenobiotic metabolic process	KEGG:Biosynthesis of Amino Acids	GO biological process: Bile Acid Biosynthetic Process	GO biological process: Urea Cycle	KEGG:Fatty acid metabolism	KEGG:Retinol metabolim	KEGG:Complement coagulation cascades
SPP2	AHRR	ABHD14A-ACY1	ACOT8	OTC	ACAA2	DHRS9	PROCR
AHSG	AIP	SDS	SLC27A2	ASS1	HTD2	UGT2B11	MASP2
MBL2	CES2	SDSL	CYP7B1	ASL	CPT1C	DHRS4	CFHR4
CFHR2	GSTA4	CPS1	ABCB11	ARG1	CPT1A	UGT2A1	CFHR3
F9	CYB5B	CS	CH25H	CPS1	CPT1B	RDH13	VSIG4
CFHR5	CYP26A1	CTH	AKR1C4	CEBPA	CPT2	ADH1A	CLU
F2	SULT1B1	NAGS	OSBP	ARG2	ECHS1	ADH1B	CPB2
A1BG	UGT1A9	ENO1	SCP2	NAGS	EHHADH	ADH1C	CR1
APOA2	AOC2	ENO2	CYP7A1	SLC25A2	ACSF3	ADH4	CR1L
SERPINC1	UGT2B11	ENO3	STAR	NMRAL1	HACD2	ADH5	CR2
HPX	NR1I2	PRPS1L1	HSD17B4	SLC25A15	ACSL1	ADH6	CD55
ITIH1	CBR3	ALDOA	AKR1D1		ACSL3	ADH7	CFD
ITIH2	CYB5R3	ALDOB	CYP27A1		ACSL4	RDH12	A2M
SLCO1B1	CYP1A2	RPIA	BAAT		FASN	CYP1A1	F2
SERPINA7	CYP2E1	ALDOC	OSBPL9		ACSBG1	CYP1A2	F2R
HAO1	EPHX1	GAPDH	ACOX2		ACSL6	CYP2A6	F2RL2
CFHR3	HSP90AB1	PHGDH	HSD17B10		MCAT	CYP2A7	F3
APOH	CYP3A4	MAT2B	OSBPL1A		ACAA1	CYP3A7	F5
CFHR4	GSTP1	GLUL	OSBPL7		HADHA	CYP2B6	F7
FGA	SULT1A3	GOT1	OSBPL6		HADHB	CYP2C8	F8
SLC22A1	CYP2C8	GOT2	OSBPL2		HADH	CYP2C9	F9
FGB	CYP2D6	GPT	HSD3B7		ACACA	CYP2C18	F10
CYP2C8	NAT2	PYCR2	OSBPL3		HSD17B4	RDH10	F11
SLC25A47	CYP2C9	PSAT1	CYP39A1		ACADL	CYP3A4	F12
APOF	NQO1	IDH1	AMACR		ACADM	CYP3A5	F13A1
UROC1	NQO2	IDH2	CYP8B1		ACADS	AWAT2	F13B
FGG	POR	IDH3A	SLC27A5		ACADSB	CYP26A1	FGA
ORM2	NAT1	IDH3B	CYP46A1		ACADVL	SDR16C5	FGB
AGXT	UGT1A6	IDH3G			ACAT1	ALDH1A1	FGG
CYP1A2	AOC1	ARG1			ACAT2	ALDH1A3	SERPIND1
CYP2E1	CYP2B6	ARG2			FADS1	CYP2S1	CFH
ADH1A	CYP3A5	ENO4			HACD4	AOX1	CFHR1
C9	MAOA	MAT1A			ACOX1	DHRS4L2	CFHR2
CFHR1	AADAC	MAT2A			MECR	CYP27C1	CFI
F12	CES1	ASL			HSD17B12	CYP26C1	ITGAM
APOA5	CYP3A7	ASNS			HACD3	RDH8	ITGAX
F13B	CYP2F1	PGAM4			ACSL5	RDH11	ITGB2
APOC4	MAOB	ASS1			ELOVL2	BCO1	KLKB1
C8A	ARNT	MTR			OXSM	UGT2B28	KNG1
ORM1	ALDH3A1	ACO1			PPT1	UGT1A10	MBL2
HRG	FMO3	ACO2			ELOVL5	UGT1A8	CD46
INHBC	CYP2C18	OTC			SCD	UGT1A7	SERPINC1
CYP2A6	CYP2C19	PAH			SCP2	UGT1A6	SERPINE1
SLC17A2	RORA	PC			ELOVL1	UGT1A9	SERPINB2
SLC10A1	AHR	PFKL			ELOVL4	UGT1A4	SERPINA5
PLGLB2	HNF4A	PFKM			ELOVL6	UGT1A1	SERPINA1
SLC22A10	SULT1A1	PFKP			HSD17B8	RETSAT	PLAT
C8B	SULT1A2	PGAM1			SCD5	CYP2W1	PLAU
GBP7	RORC	PGAM2			ELOVL7	CYP26B1	PLAUR
RDH16	CYP2J2	PGK1			ACSBG2	RDH5	PLG
UGT2B10	UGT2B15	PGK2			ACOX3	RPE65	SERPINF2
ALB	S100A12	PKLR			ELOVL3	UGT2B4	PROC
RTP3	FMO1	PKM			CBR4	UGT2B7	PROS1
SAA4	AKR1C1	PRPS1			HACD1	UGT2B10	MASP1
UGT2B4	SULT2A1	PRPS2			PPT2	UGT2B15	BDKRB1
FGF21	ACSM1	PSPH			FADS2	UGT2B17	BDKRB2
SERPINA10	PTGES3	PYCR1			TECR	UGT2A3	CFB
PON1	CYP1B1	ALDH18A1				PNPLA4	TFPI
F7	GUK1	BCAT1				RDH16	THBD
ITIH3	AOC3	BCAT2				HSD17B6	SERPING1
SERPINA11	ACSM2B	RPE				DGAT1	C1QA
HP	GLYAT	SHMT1				ALDH1A2	C1QB
INHBE	SULT1C3	SHMT2				LRAT	C1QC
CPB2	NCEH1	PYCR3				DHRS3	C1R
AKR1D1	PAOX	TALDO1					C1S
APOC2	CES3	TKT					C2
CYP7A1	BPHL	TPI1					C3
CRP	CYP2W1	RPEL1					C3AR1
APCS	CMBL	TKTL1					C4A
CYP2A7	FMO2	GPT2					C4B
AMBP	GSTO2	CBS					C4BPA
UGT1A4	ARNT2	ACY1					C4BPB
MASP2	CYP26B1						C5
HSD17B13	SMOX						C5AR1
VTN	CYP46A1						C6
SLC38A4	CYP2S1						C7
HGFAC	GSTA5						C8A
CPN1	CYP2A6						C8B
LECT2	CYP2U1						C8G
ANG	CYP2A13						C9
ASGR2	CYP2A7						VTN
TDO2	CYP2R1						VWF
CCL16	GSTA1						CFHR5
GDF2	GSTA2						F2RL3
PGLYRP2	GSTA3						CD59
SERPINA1
ASGR1
BAAT
FMO3
PROC
ITIH4
TTPA
ACOT12
CYP3A7
CYP2B6
SDS
ADH4
CA5A
GYS2
C5
CYP8B1
LIPC
CYP2D6
FETUB
CYP26A1
HSD17B6
APOC3
KLKB1
SLC22A9
LBP
LEAP2
MAT1A
PRAMEF10
TAT
ATF5
LRG1
SLC27A5
CYP2C9
PON3
SAA1
SAA2
GCKR
MT1B
C8G
CFB
SERPINA6
SLC22A25
AKR1C4
GC
NR1I3
ABCB4
RBP4
SERPINF2
SLCO1B3
CPN2
IL27
TFR2
OIT3
SERPIND1
ABCB11
ADH6
ANGPTL3
BCHE
HSD11B1
SLC2A2
AFM
C6
CCDC152
HABP2
LPA
PRAMEF33
PZP
ACSM5
ANGPTL8
C4BPA
C4BPB
GLYCTK
IGFALS
NADK2
PLG
SLC13A5
AFP
AQP9
GLS2
MST1
TMPRSS6
CES1
SLC22A7
TTC36
AGMO
ANGPTL6
APOC1
ARID3C
C3
CP
CYP2A13
CYP3A43
CYP3A7-CYP3A51P
DHODH
EVA1A
PROZ
UPB1
CLEC1B
CYP27A1
CYP4A22
DCXR
HAAO
HMGCS2
KNG1
MLXIPL
THPO
ACAT2
ASL
BDH1
C2
CFH
COLEC10
CYP2C19
DNAJC25
EPO
FGL1
FMO5
FTCD
GLTPD2
HPR
IGFBP1
IL1RAP
KDM8
MTHFD1
OXER1
PCSK9
PLGLB1
ZGPAT
A1CF
AADAT
ABCC6
ADAMTS13
AGT
APOA1
C1S
CFI
CPS1
CXCL2
DECR2
GCHFR
GGCX
GLDC
GPLD1
GSTZ1
HAMP
HPD
HSD3B7
INSIG1
LCAT
MTHFS
NEU4
OSGIN1
PECR
PNPLA3
SAA2-SAA4
SERPINA4
SHBG
SLC25A13
SMLR1
SULT2A1
TLCD4
TMEM176B
ACOX2
APOM
ARG1
CRHBP
CYP39A1
CYP3A4
DNAJC22
F11
FCN2
FUOM
GAS2
GLYATL1
GOLT1A
LEPR
LIME1
OAF
RNASE4
